# Structural and Computational Design of a SARS-2 Spike Antigen with Increased Receptor Binding Domain Exposure and Improved Immunogenicity

**DOI:** 10.1101/2022.11.29.518231

**Authors:** James A. Williams, Marco Biancucci, Laura Lessen, Sai Tian, Ankita Balsaraf, Lynn Chen, Chelsy Chesterman, Giulietta Maruggi, Sarah Vandepaer, Ying Huang, Corey P. Mallett, Ann-Muriel Steff, Matthew James Bottomley, Enrico Malito, Newton Wahome, Wayne D. Harshbarger

## Abstract

Emerging SARS-CoV-2 variants of concern challenge the efficacy of approved vaccines and emphasize the need for improved antigens. Using an evolutionary-based design approach starting from the widely used engineered Spike antigen, S-2P, we sought to increase antigen production levels and the exposure of highly conserved and neutralization sensitive receptor-binding domain (RBD) epitopes. Thirty-six prototypes were generated *in silico*, of which fifteen were produced and tested in biochemical assays. Design S2D14, which contains 20 mutations within the Spike S2 domain, showed a 6-fold increase in expression while preserving similar thermal stability and antigenicity as S-2P. Cryo-EM structures indicate that the dominant populations of S2D14 particles have RBDs in exposed states, and analysis of these structures revealed how modifications within the S2 domain balance trimer stability and RBD accessibility through formation and removal of hydrogen bonds and surface charge alterations. Importantly, vaccination of mice with adjuvanted S2D14 resulted in higher levels of neutralizing antibodies than adjuvanted S-2P against SARS-CoV-2 Wuhan strain and four variants of concern. These results can guide the design of next generation vaccines to combat current, and future coronaviruses and the approaches used may be broadly applicable to streamline the successful design of vaccine antigens.
