## Supplemental Data S1 for "Structural and Computational Design of a SARS-2 Spike Antigen with Increased Receptor Binding Domain Exposure and Improved Immunogenicity"

### Sheet: Sheet1
All non-redundant GenBank CDS translations+PDB+SwissProt+PIR+PRF excluding environmental samples from WGS projects
		Score	E Value
6VSB_A ChaIn A	Spike glycoprotein [Severe acute respiratory synd...	2310	0
YP_0097243	90.1 surface glycoprotein [Severe acute respiratory syn...	2304	0
QHR84449.1	surface glycoprotein [Severe acute respiratory syndrom...	2302	0
QHW06059.1	surface glycoprotein [Severe acute respiratory syndrom...	2302	0
QIC53204.1	surface glycoprotein [Severe acute respiratory syndrom...	2301	0
QHZ00379.1	surface glycoprotein [Severe acute respiratory syndrom...	2300	0
QIA20044.1	surface glycoprotein [Severe acute respiratory syndrom...	2300	0
QHU79173.1	surface glycoprotein [Severe acute respiratory syndrom...	2253	0
QHR63300.2	spike glycoprotein [Bat coronavirus RaTG13]	2236	0
AVP78031.1	spike protein [Bat SARS-like coronavirus]	1828	0
AVP78042.1	spike protein [Bat SARS-like coronavirus]	1823	0
ATO98205.1	spike protein [Bat SARS-like coronavirus]	1788	0
ALK02457.1	spike protein [SARS-like coronavirus WIV16]	1787	0
ATO98157.1	spike protein [Bat SARS-like coronavirus]	1786	0
ACJ60703.1	spike glycoprotein [recombinant coronavirus]	1774	0
AGZ48806.1	spike protein [Bat SARS-like coronavirus RsSHC014]	1770	0
6NB6_A Cha	in A, Spike glycoprotein [Severe acute respiratory synd...	1769	0
AAS00003.1	spike glycoprotein [SARS coronavirus GZ02]	1769	0
ATO98132.1	spike protein [Bat SARS-like coronavirus]	1769	0
5X58_A Cha	in A, Spike Glycoprotein [SARS coronavirus BJ01]	1768	0
6CRW_A Cha	in A, Spike glycoprotein,Fibritin [Severe acute respira...	1767	0
AGZ48828.1	spike protein [Bat SARS-like coronavirus WIV1]	1767	0
AGZ48818.1	spike protein [Bat SARS-like coronavirus Rs3367]	1767	0
AAP51227.1	spike glycoprotein S [SARS coronavirus GD01]	1766	0
6CRV_A Cha	in A, Spike glycoprotein,Fibritin [Severe acute respira...	1765	0
ATO98231.1	spike protein [Bat SARS-like coronavirus]	1765	0
AAV49720.1	spike glycoprotein [SARS coronavirus PC4-137]	1764	0
ATO98218.1	spike protein [Bat SARS-like coronavirus]	1764	0
QDF43825.1	spike glycoprotein [Coronavirus BtRs-BetaCoV/YN2018B]	1764	0
AAV98002.1	spike glycoprotein [SARS coronavirus C029]	1763	0
AAV49723.1	spike glycoprotein [SARS coronavirus PC4-241]	1763	0
AAV49722.1	spike glycoprotein [SARS coronavirus PC4-199]	1763	0
AAX16192.1	spike glycoprotein S [SARS coronavirus WH20]	1762	0
AAT74874.1	spike protein [SARS coronavirus HHS-2004]	1761	0
5WRG_A Cha	in A, Spike glycoprotein [Severe acute respiratory synd...	1761	0
AAP13567.1	putative E2 glycoprotein precursor [SARS coronavirus C...	1761	0
ACZ71976.1	spike glycoprotein precursor [SARS coronavirus ExoN1]	1761	0
AAU04664.1	spike glycoprotein [SARS coronavirus civet020]	1761	0
AAU04661.1	spike glycoprotein [SARS coronavirus civet014]	1761	0
6ACC_A Cha	in A, Spike glycoprotein [Severe acute respiratory synd...	1761	0
AAV49719.1	spike glycoprotein [SARS coronavirus PC4-115]	1761	0
ABF68957.1	spike glycoprotein [SARS coronavirus ES260]	1761	0
AAU04662.1	spike glycoprotein [SARS coronavirus civet019]	1760	0
ABF68955.1	spike glycoprotein [SARS coronavirus WF188]	1760	0
ACZ71826.1	spike glycoprotein precursor [SARS coronavirus ExoN1]	1760	0
ACZ72254.1	spike glycoprotein precursor [SARS coronavirus ExoN1]	1760	0
ABD73001.1	spike glycoprotein [Severe acute respiratory syndrome-...	1760	0
AAV97985.1	spike glycoprotein [SARS coronavirus A013]	1760	0
AAU04649.1	spike glycoprotein [SARS coronavirus civet010]	1760	0
AAV97995.1	spike glycoprotein [SARS coronavirus C013]	1760	0
AAU93319.1	spike glycoprotein [SARS coronavirus PC4-205]	1760	0
ABF68956.1	spike glycoprotein [SARS coronavirus ES191]	1759	0
AAV98000.1	spike glycoprotein [SARS coronavirus C025]	1759	0
ABD72977.1	spike glycoprotein [Severe acute respiratory syndrome-...	1759	0
ABD72985.1	spike glycoprotein [Severe acute respiratory syndrome-...	1759	0
AAV97986.1	spike glycoprotein [SARS coronavirus A021]	1759	0
AAV97992.1	spike glycoprotein [SARS coronavirus B033]	1759	0
AAR07630.1	spike glycoprotein [SARS coronavirus BJ302]	1759	0
ACZ72020.1	spike glycoprotein precursor [SARS coronavirus ExoN1]	1759	0
ACZ71797.1	spike glycoprotein precursor [SARS coronavirus ExoN1]	1759	0
AAV97998.1	spike glycoprotein [SARS coronavirus C018]	1759	0
AAS10463.1	spike glycoprotein [SARS coronavirus GD03T0013]	1759	0
AAU04646.1	spike glycoprotein [Civet SARS CoV 007/2004]	1759	0
AAV97984.1	spike glycoprotein [SARS coronavirus A001]	1759	0
AAV98001.1	spike glycoprotein [SARS coronavirus C028]	1759	0
ACZ72108.1	spike glycoprotein precursor [SARS coronavirus ExoN1]	1758	0
ABD72970.1	spike glycoprotein [Severe acute respiratory syndrome-...	1758	0
ABD72988.1	spike glycoprotein [Severe acute respiratory syndrome-...	1758	0
ABD72972.1	spike glycoprotein [Severe acute respiratory syndrome-...	1758	0
AAV91631.1	spike glycoprotein [SARS coronavirus A022]	1758	0
AAP33697.1	spike protein S [SARS coronavirus Frankfurt 1]	1758	0
ABD72984.1	spike glycoprotein [Severe acute respiratory syndrome-...	1758	0
AAR23250.1	spike protein [SARS coronavirus Sino1-11]	1758	0
P59594.1 R	ecName: Full=Spike glycoprotein; Short=S glycoprotein; ...	1758	0
ACZ72195.1	spike glycoprotein precursor [SARS coronavirus ExoN1]	1758	0
ABF68959.1	spike glycoprotein [SARS coronavirus CS24]	1758	0
AAV97990.1	spike glycoprotein [SARS coronavirus B024]	1758	0
ABD72979.1	spike glycoprotein [Severe acute respiratory syndrome-...	1758	0
AAR91586.1	spike glycoprotein S [SARS coronavirus NS-1]	1757	0
ABF68958.1	spike glycoprotein [SARS coronavirus CS21]	1757	0
AAU81608.1	S protein [SARS Coronavirus CDC#200301157]	1757	0
NP_828851.	1 E2 glycoprotein precursor [Severe acute respiratory s...	1757	0
ABD72995.1	spike glycoprotein [Severe acute respiratory syndrome-...	1757	0
ABD72969.1	spike glycoprotein [Severe acute respiratory syndrome-...	1757	0
ABD72982.1	spike glycoprotein [Severe acute respiratory syndrome-...	1757	0
AAV97989.1	spike glycoprotein [SARS coronavirus B012]	1756	0
AAR07624.1	spike glycoprotein [SARS coronavirus BJ302]	1756	0
ACZ71961.1	spike glycoprotein precursor [SARS coronavirus ExoN1]	1756	0
ABF65836.1	S protein [Severe acute respiratory syndrome-related c...	1756	0
AAR86775.1	spike [SARS coronavirus ShanghaiQXC2]	1756	0
AFR58672.1	spike glycoprotein precursor [Severe acute respiratory...	1756	0
AAT76147.1	spike glycoprotein [SARS coronavirus TJF]	1756	0
ACZ72093.1	spike glycoprotein precursor [SARS coronavirus wtic-MB]	1756	0
ADC35483.1	spike glycoprotein precursor [SARS coronavirus HKU-39849]	1756	0
AAS75868.1	SARS CoV S protein [Expression vector pHCMV-SARS-S (FF...	1755	0
ACZ72122.1	spike glycoprotein precursor [SARS coronavirus MA15 Ex...	1755	0
AGT21078.1	spike glycoprotein [SARS coronavirus ExoN1]	1755	0
ACQ82725.1	spike glycoprotein precursor [SARS coronavirus P2]	1754	0
AEA10473.1	spike glycoprotein precursor [SARS coronavirus MA15 Ex...	1754	0
ACB69894.1	spike glycoprotein S [SARS coronavirus BJ182-8]	1754	0
ACZ71991.1	spike glycoprotein precursor [SARS coronavirus MA15 Ex...	1754	0
AFR58714.1	spike glycoprotein precursor [Severe acute respiratory...	1754	0
AEA10443.1	spike glycoprotein precursor [SARS coronavirus MA15 Ex...	1754	0
ACB69883.1	spike glycoprotein S [SARS coronavirus BJ182-4]	1754	0
AFM43867.1	spike glycoprotein precursor [SARS coronavirus ExoN1]	1753	0
ACB69905.1	spike glycoprotein S [SARS coronavirus BJ182-12]	1753	0
AAR07629.1	spike glycoprotein [SARS coronavirus BJ302]	1753	0
AAR07626.1	spike glycoprotein [SARS coronavirus BJ302]	1752	0
BAF42873.1	spike glycoprotein [SARS coronavirus Frankfurt1-v01]	1752	0
BAE93401.1	spike protein [SARS coronavirus Frankfurt 1]	1751	0
AAR07625.1	spike glycoprotein [SARS coronavirus BJ302]	1749	0
AAR07627.1	spike glycoprotein [SARS coronavirus BJ302]	1749	0
AAR07628.1	spike glycoprotein [SARS coronavirus BJ302]	1749	0
AAR07631.1	spike glycoprotein [SARS coronavirus BJ302]	1749	0
AAP82968.1	spike glycoprotein [SARS coronavirus Shanhgai LY]	1747	0
AHX37558.1	spike protein [Rhinolophus affinis coronavirus]	1739	0
AHX37569.1	spike protein [Rhinolophus affinis coronavirus]	1733	0
ACB69860.1	spike glycoprotein S [SARS coronavirus BJ182a]	1728	0
Q3LZX1.1 R	ecName: Full=Spike glycoprotein; Short=S glycoprotein; ...	1721	0
ADE34766.1	spike glycoprotein [Bat SARS coronavirus HKU3-8]	1721	0
AID16716.1	spike glycoprotein [Bat SARS-like coronavirus]	1721	0
ADE34812.1	spike glycoprotein [Bat SARS coronavirus HKU3-12]	1721	0
ADE34722.1	spike glycoprotein [Bat SARS coronavirus HKU3-4]	1720	0
ADE34823.1	spike glycoprotein [Bat SARS coronavirus HKU3-13]	1719	0
ACU31051.1	spike protein [Bat SARS Cov Rs806/2006]	1719	0
ADE34755.1	spike glycoprotein [Bat SARS coronavirus HKU3-7]	1719	0
AAZ41329.1	spike glycoprotein [Bat SARS coronavirus HKU3-2]	1717	0
AIA62310.1	spike glycoprotein [BtRs-BetaCoV/HuB2013]	1710	0
AIA62320.1	spike glycoprotein [BtRs-BetaCoV/GX2013]	1709	0
Q3I5J5.1 R	ecName: Full=Spike glycoprotein; Short=S glycoprotein; ...	1708	0
ATO98181.1	spike protein [Bat SARS-like coronavirus]	1707	0
QDF43820.1	spike glycoprotein [Coronavirus BtRs-BetaCoV/YN2018A]	1707	0
ATO98108.1	spike protein [Bat SARS-like coronavirus]	1706	0
ATO98169.1	spike protein [Bat SARS-like coronavirus]	1704	0
QDF43830.1	spike glycoprotein [Coronavirus BtRs-BetaCoV/YN2018C]	1702	0
AGC74165.1	spike protein [Bat coronavirus Rp/Shaanxi2011]	1702	0
QDF43815.1	spike glycoprotein [Coronavirus BtRl-BetaCoV/SC2018]	1701	0
ATO98193.1	spike protein [Bat SARS-like coronavirus]	1700	0
ARI44799.1	spike glycoprotein [Bat coronavirus]	1698	0
AIA62330.1	spike glycoprotein [BtRs-BetaCoV/YN2013]	1698	0
QDF43835.1	spike glycoprotein [Coronavirus BtRs-BetaCoV/YN2018D]	1697	0
ABD75332.1	spike protein [Bat SARS CoV Rm1/2004]	1697	0
Q0Q475.1 R	ecName: Full=Spike glycoprotein; Short=S glycoprotein; ...	1696	0
ATO98120.1	spike protein [Bat SARS-like coronavirus]	1696	0
ACU31032.1	spike protein [SARS coronavirus Rs_672/2006]	1695	0
AGC74176.1	spike protein [Bat coronavirus Cp/Yunnan2011]	1694	0
AIA62339.1	spike glycoprotein [BtRf-BetaCoV/HeN2013]	1677	0
AIA62290.1	spike glycoprotein [BtRf-BetaCoV/HeB2013]	1675	0
ABD75323.1	spike protein [Bat SARS CoV Rf1/2004]	1675	0
ARI44809.1	spike glycoprotein [Bat coronavirus]	1675	0
AIA62300.1	spike glycoprotein [BtRf-BetaCoV/SX2013]	1674	0
AIA62340.1	spike glycoprotein [BtRf-BetaCoV/HuB2013]	1674	0
ABG47060.1	spike protein [Bat CoV 273/2005]	1673	0
AKZ19087.1	spike glycoprotein [Bat SARS-like coronavirus YNLF_34C]	1671	0
AKZ19076.1	spike glycoprotein [Bat SARS-like coronavirus YNLF_31C]	1671	0
APO40579.1	S protein [Severe acute respiratory syndrome-related c...	1652	0
YP_0038585	84.1 spike protein [Bat coronavirus BM48-31/BGR/2008]	1647	0
ALJ94036.1	spike glycoprotein [SARS-like coronavirus BatCoV/BB990...	1621	0
ARO76382.1	spike protein [Severe acute respiratory syndrome-relat...	1616	0
ATO98145.1	spike protein [Bat SARS-like coronavirus]	1616	0
ANA96027.1	spike protein [Bat coronavirus]	1595	0
AIA62277.1	spike glycoprotein [BtRf-BetaCoV/JL2012]	1593	0
ANH10613.1	spike protein [Bat coronavirus]	1592	0
ASO66810.1	spike glycoprotein [Bat coronavirus]	1591	0
ANA96090.1	spike protein, partial [Bat coronavirus]	1196	0
AAU93320.1	spike glycoprotein [SARS coronavirus GZ0403]	1140	0
ABE77216.1	S1 protein, partial [SARS coronavirus GD322]	994	0
AAU25830.1	S2 protein, partial [SARS coronavirus GD322]	764	0
ADY17911.1	putative spike glycoprotein [Zaria bat coronavirus]	728	0
YP_0090724	40.1 spike protein [Bat Hp-betacoronavirus/Zhejiang2013]	722	0
AAW56614.1	truncated SARS coronavirus spike glycoprotein S1 subun...	611	0
AAS44761.1	spike glycoprotein, partial [SARS coronavirus TW-HP1]	572	0
AAS44779.1	spike glycoprotein, partial [SARS coronavirus TW-GD3]	572	0
AAS44781.1	spike glycoprotein, partial [SARS coronavirus TW-GD4]	571	0
AAS44787.1	spike glycoprotein, partial [SARS coronavirus TW-YM2]	570	0
AAS01062.1	spike glycoprotein, partial [SARS coronavirus CUHK-L2]	539	3e-179
AWV67048.1	Spike protein [Bat coronavirus]	523	7e-162
AWV67064.1	Spike protein [Bat coronavirus]	508	3e-156
AWV67040.1	spike protein [Bat coronavirus]	506	3e-155
ADX59466.1	spike protein [Eidolon bat coronavirus/Kenya/KY24/2006]	504	1e-154
AOG30812.1	spike protein [Rousettus bat coronavirus]	504	2e-154
YP_0092730	05.1 spike protein [Rousettus bat coronavirus]	503	5e-154
AWV67072.1	Spike protein [Bat coronavirus]	501	1e-153
ADM33558.1	spike glycoprotein [Bat coronavirus HKU9-5-1]	501	1e-153
ADM33574.1	spike glycoprotein [Bat coronavirus HKU9-10-1]	501	1e-153
QEH60463.1	spike glycoprotein [Bat coronavirus]	501	2e-153
ABN10927.1	Spike glycoprotein [Bat coronavirus HKU9-3]	500	3e-153
ABN10919.1	Spike glycoprotein [Bat coronavirus HKU9-2]	500	4e-153
ADM33566.1	spike glycoprotein [Bat coronavirus HKU9-5-2]	499	1e-152
ADM33582.1	spike glycoprotein [Bat coronavirus HKU9-10-2]	499	1e-152
YP_0010399	71.1 spike glycoprotein [Rousettus bat coronavirus HKU9]	497	4e-152
QDF43840.1	spike glycoprotein [Coronavirus BtRt-BetaCoV/GX2018]	493	2e-150
AVP25406.1	spike glycoprotein [Rousettus bat coronavirus HKU9]	483	7e-147
ABN10935.1	Spike glycoprotein [Bat coronavirus HKU9-4]	482	2e-146
AGP04935.1	spike glycoprotein [Pipistrellus bat coronavirus HKU5]	480	8e-145
YP_0010399	62.1 spike glycoprotein [Pipistrellus bat coronavirus H...	479	1e-144
AGP04941.1	spike glycoprotein [Pipistrellus bat coronavirus HKU5]	479	2e-144
AGP04929.1	spike glycoprotein [Pipistrellus bat coronavirus HKU5]	478	5e-144
ADX59474.1	spike protein [Rousettus bat coronavirus/Kenya/KY06/2006]	476	5e-144
AWV67056.1	Spike protein [Bat coronavirus]	476	6e-144
AWH65932.1	S protein [Pipistrellus bat coronavirus HKU5]	476	1e-143
ABG11962.1	spike [Bat coronavirus (BtCoV/A434/2005)]	476	1e-143
AGP04942.1	spike glycoprotein [Pipistrellus bat coronavirus HKU5]	476	3e-143
AIA62343.1	spike glycoprotein [BtPa-BetaCoV/GD2013]	476	3e-143
YP_0093618	57.1 spike glycoprotein [Bat coronavirus]	474	6e-143
AGP04939.1	spike glycoprotein [Pipistrellus bat coronavirus HKU5]	474	8e-143
AGP04937.1	spike glycoprotein [Pipistrellus bat coronavirus HKU5]	474	8e-143
AGP04934.1	spike glycoprotein [Pipistrellus bat coronavirus HKU5]	474	9e-143
AGP04938.1	spike glycoprotein [Pipistrellus bat coronavirus HKU5]	474	1e-142
AGP04932.1	spike glycoprotein [Pipistrellus bat coronavirus HKU5]	474	1e-142
AWH65921.1	S protein [Pipistrellus bat coronavirus HKU5]	473	4e-142
AGP04931.1	spike glycoprotein [Pipistrellus bat coronavirus HKU5]	471	2e-141
AGP04940.1	spike glycoprotein [Pipistrellus bat coronavirus HKU5]	470	3e-141
QHA24687.1	spike glycoprotein [Pipistrellus abramus bat coronavir...	470	3e-141
ABN10884.1	Spike glycoprotein [Bat coronavirus HKU5-2]	470	5e-141
AGP04933.1	spike glycoprotein [Pipistrellus bat coronavirus HKU5]	469	9e-141
ABN10893.1	Spike glycoprotein [Bat coronavirus HKU5-3]	469	1e-140
Q0Q4F2.1 R	ecName: Full=Spike glycoprotein; Short=S glycoprotein; ...	468	3e-140
AGP04943.1	spike glycoprotein [Pipistrellus bat coronavirus HKU5]	466	1e-139
ARX80139.1	spike glycoprotein [Bat coronavirus]	464	3e-139
AWH65910.1	S protein [Pipistrellus bat coronavirus HKU5]	464	4e-139
ARX80138.1	spike glycoprotein [Bat coronavirus]	464	5e-139
AGP04930.1	spike glycoprotein [Pipistrellus bat coronavirus HKU5]	464	7e-139
AGP04936.1	spike glycoprotein [Pipistrellus bat coronavirus HKU5]	463	9e-139
BBJ36008.1	Spike glycoprotein [Bat coronavirus]	463	1e-138
AGY29650.2	spike protein [Coronavirus Neoromicia/PML-PHE1/RSA/2011]	461	5e-138
ARX80140.1	spike glycoprotein [Bat coronavirus]	461	6e-138
AIA62352.1	spike glycoprotein [BtTp-BetaCoV/GX2012]	461	8e-138
ATQ39390.1	spike protein [Middle East respiratory syndrome-relate...	459	2e-137
AUM60024.1	spike protein [Middle East respiratory syndrome-relate...	459	3e-137
AWH65877.1	S protein [Tylonycteris bat coronavirus HKU4]	459	4e-137
5W9H_A Cha	in A, MERS S [Middle East respiratory syndrome-related ...	457	2e-136
AGP04916.1	spike glycoprotein [Tylonycteris bat coronavirus HKU4]	456	6e-136
AUM60014.1	spike protein [Middle East respiratory syndrome-relate...	454	1e-135
6NB3_A Cha	in A, Spike glycoprotein [Middle East respiratory syndr...	454	2e-135
ASL68953.1	spike glycoprotein [Hypsugo bat coronavirus HKU25]	454	3e-135
QHA24678.1	spike glycoprotein [Tylonycteris pachypus bat coronavi...	454	4e-135
QGA70702.1	spike glycoprotein [Erinaceus hedgehog coronavirus HKU31]	449	7e-134
AWH65954.1	S protein [Middle East respiratory syndrome-related co...	450	8e-134
ASL68941.1	spike glycoprotein [Hypsugo bat coronavirus HKU25]	450	8e-134
ASJ26610.1	spike glycoprotein, partial [Middle East respiratory s...	444	2e-133
AWH65943.1	S protein [Middle East respiratory syndrome-related co...	449	2e-133
AMW90843.1	spike protein, partial [Middle East respiratory syndro...	442	3e-133
QAT98898.1	spike protein [Middle East respiratory syndrome-relate...	447	1e-132
QGA70692.1	spike glycoprotein [Erinaceus hedgehog coronavirus HKU31]	446	1e-132
AVN89313.1	S protein [Middle East respiratory syndrome-related co...	446	2e-132
AJG44102.1	S [Middle East respiratory syndrome-related coronaviru...	446	2e-132
AMO03401.1	spike glycoprotein [Middle East respiratory syndrome-r...	446	2e-132
QGV13484.1	spike protein [Middle East respiratory syndrome-relate...	446	2e-132
AVN89291.1	S protein [Middle East respiratory syndrome-related co...	446	2e-132
ALM26400.1	S protein [Middle East respiratory syndrome-related co...	446	3e-132
YP_0071885	79.1 S protein [Betacoronavirus England 1]	446	3e-132
ASU90241.1	spike glycoprotein [Middle East respiratory syndrome-r...	446	3e-132
ALA49396.1	spike protein [Middle East respiratory syndrome-relate...	446	4e-132
AHZ20790.1	S protein [Middle East respiratory syndrome-related co...	446	4e-132
AHY22545.1	S protein [Middle East respiratory syndrome-related co...	446	4e-132
ALA49374.1	spike protein [Middle East respiratory syndrome-relate...	446	4e-132
ALJ54452.1	spike protein [Middle East respiratory syndrome-relate...	445	4e-132
AXP07345.1	S protein [Middle East respiratory syndrome-related co...	445	4e-132
AID55066.1	spike protein [Middle East respiratory syndrome-relate...	445	4e-132
AVK87417.1	spike glycoprotein [Middle East respiratory syndrome-r...	445	5e-132
QBM11748.1	spike [Middle East respiratory syndrome-related corona...	445	5e-132
AXN92228.1	S protein [Middle East respiratory syndrome-related co...	445	5e-132
ALJ54517.1	spike protein [Middle East respiratory syndrome-relate...	445	5e-132
AID55087.1	spike protein [Middle East respiratory syndrome-relate...	445	5e-132
ATY74392.1	spike glycoprotein [Middle East respiratory syndrome-r...	445	6e-132
AVK87340.1	spike glycoprotein [Middle East respiratory syndrome-r...	445	6e-132
ALA49836.1	spike protein [Middle East respiratory syndrome-relate...	445	6e-132
ALW82691.1	S protein [Middle East respiratory syndrome-related co...	445	6e-132
AHZ58501.1	S protein [Middle East respiratory syndrome-related co...	445	6e-132
AID55079.1	spike protein [Middle East respiratory syndrome-relate...	445	6e-132
ATG84877.1	S protein [Middle East respiratory syndrome-related co...	445	6e-132
ALL26396.1	S protein [Middle East respiratory syndrome-related co...	445	6e-132
AHL18090.1	S [Middle East respiratory syndrome-related coronaviru...	445	6e-132
AHZ64057.1	S protein [Middle East respiratory syndrome-related co...	445	6e-132
ANF29239.1	S protein [Middle East respiratory syndrome-related co...	445	6e-132
AIZ48769.1	S protein [Middle East respiratory syndrome-related co...	445	7e-132
AMW90853.1	spike protein [Middle East respiratory syndrome-relate...	445	7e-132
QDI73610.1	S protein [Middle East respiratory syndrome-related co...	445	7e-132
AMW90852.1	spike protein [Middle East respiratory syndrome-relate...	445	7e-132
AVV62526.1	S protein [Middle East respiratory syndrome-related co...	445	8e-132
AVK87439.1	spike glycoprotein [Middle East respiratory syndrome-r...	444	8e-132
ALA50067.1	spike protein [Middle East respiratory syndrome-relate...	444	8e-132
QBM11737.1	spike [Middle East respiratory syndrome-related corona...	444	8e-132
ATG84855.1	S protein [Middle East respiratory syndrome-related co...	444	8e-132
AKN24830.1	spike protein [Middle East respiratory syndrome-relate...	444	9e-132
AVN89387.1	S protein [Middle East respiratory syndrome-related co...	444	9e-132
5X59_A Cha	in A, S protein [Middle East respiratory syndrome-relat...	444	9e-132
ASU90142.1	spike glycoprotein [Middle East respiratory syndrome-r...	444	9e-132
ATG84767.1	S protein [Middle East respiratory syndrome-related co...	444	1e-131
AID55088.1	spike protein [Middle East respiratory syndrome-relate...	444	1e-131
QBF80455.1	S protein [Middle East respiratory syndrome-related co...	444	1e-131
AHY21469.1	S protein [Human betacoronavirus 2c Jordan-N3/2012]	444	1e-131
ASU89988.1	spike glycoprotein [Middle East respiratory syndrome-r...	444	1e-131
ASU90549.1	spike glycoprotein [Middle East respiratory syndrome-r...	444	1e-131
APB87337.1	truncated MERS-CoV spike protein [synthetic construct]	444	1e-131
ATG84701.1	S protein [Middle East respiratory syndrome-related co...	444	1e-131
QEU56411.1	spike protein [Middle East respiratory syndrome-relate...	444	1e-131
AID55084.1	spike protein [Middle East respiratory syndrome-relate...	444	1e-131
QBF80611.1	S protein [Middle East respiratory syndrome-related co...	444	1e-131
APB87325.1	truncated MERS-CoV spike protein [synthetic construct]	444	1e-131
ANF29272.1	S protein [Middle East respiratory syndrome-related co...	444	1e-131
ALJ54474.1	spike protein [Middle East respiratory syndrome-relate...	444	1e-131
ALA49385.1	spike protein [Middle East respiratory syndrome-relate...	444	1e-131
ALX27232.1	S protein [Middle East respiratory syndrome-related co...	444	1e-131
ALA49451.1	spike protein [Middle East respiratory syndrome-relate...	444	1e-131
ALJ54491.1	spike protein [Middle East respiratory syndrome-relate...	444	1e-131
AGH58717.1	S protein [Human betacoronavirus 2c Jordan-N3/2012]	444	1e-131
ALJ54518.1	spike protein [Middle East respiratory syndrome-relate...	444	1e-131
AGV08492.1	S protein [Middle East respiratory syndrome-related co...	444	2e-131
AHX00711.1	spike [Middle East respiratory syndrome-related corona...	444	2e-131
APB87331.1	truncated MERS-CoV spike protein [synthetic construct]	443	2e-131
ANF29261.1	S protein [Middle East respiratory syndrome-related co...	444	2e-131
AZU90731.1	S protein [Middle East respiratory syndrome-related co...	444	2e-131
AID55085.1	spike protein [Middle East respiratory syndrome-relate...	444	2e-131
AIY60528.1	S protein [Middle East respiratory syndrome-related co...	444	2e-131
AQZ41296.1	spike protein [Middle East respiratory syndrome-relate...	444	2e-131
AGV08379.1	S protein [Middle East respiratory syndrome-related co...	444	2e-131
ANI69900.1	spike protein [Middle East respiratory syndrome-relate...	444	2e-131
AID55099.1	spike protein [Middle East respiratory syndrome-relate...	444	2e-131
QBF80607.1	spike protein [Middle East respiratory syndrome-relate...	444	2e-131
AIY60518.1	S protein [Middle East respiratory syndrome-related co...	444	2e-131
ALJ54495.1	spike protein [Middle East respiratory syndrome-relate...	444	2e-131
ANF29228.1	S protein [Middle East respiratory syndrome-related co...	444	2e-131
AVN89334.1	S protein [Middle East respiratory syndrome-related co...	444	2e-131
AGV08467.1	S protein [Middle East respiratory syndrome-related co...	444	2e-131
ASU91010.1	spike glycoprotein [Middle East respiratory syndrome-r...	444	2e-131
ASU90197.1	spike glycoprotein [Middle East respiratory syndrome-r...	444	2e-131
QBF80554.1	S protein [Middle East respiratory syndrome-related co...	444	2e-131
AHI48672.1	S protein [Middle East respiratory syndrome-related co...	444	2e-131
AJG44124.1	S [Middle East respiratory syndrome-related coronaviru...	444	2e-131
ALJ54496.1	spike protein [Middle East respiratory syndrome-relate...	444	2e-131
ALJ76277.1	spike protein [Middle East respiratory syndrome-relate...	444	2e-131
AHI48572.1	S protein [Middle East respiratory syndrome-related co...	444	2e-131
ALA49462.1	spike protein [Middle East respiratory syndrome-relate...	444	2e-131
ANF29195.1	S protein [Middle East respiratory syndrome-related co...	444	2e-131
ASU45818.1	spike glycoprotein [Middle East respiratory syndrome-r...	444	2e-131
AGV08390.1	S protein [Middle East respiratory syndrome-related co...	444	2e-131
AIZ74405.1	S [Middle East respiratory syndrome-related coronaviru...	444	2e-131
ALJ54450.1	spike protein [Middle East respiratory syndrome-relate...	444	2e-131
EYE08758.1	coronavirus S2 glycofamily protein [Escherichia coli 1...	444	2e-131
AHB33326.1	S protein [Middle East respiratory syndrome-related co...	444	2e-131
ALA49803.1	spike protein [Middle East respiratory syndrome-relate...	444	2e-131
AIZ74450.1	S [Middle East respiratory syndrome-related coronaviru...	444	2e-131
QBF80488.1	S protein [Middle East respiratory syndrome-related co...	444	2e-131
ALJ54486.1	spike protein [Middle East respiratory syndrome-relate...	444	2e-131
ALJ54448.1	spike protein [Middle East respiratory syndrome-relate...	444	2e-131
AHI48702.1	S protein [Middle East respiratory syndrome-related co...	444	2e-131
ATW75477.1	spike protein [Middle East respiratory syndrome-relate...	443	2e-131
ALS20350.1	spike protein [Middle East respiratory syndrome-relate...	444	2e-131
ASU90802.1	spike glycoprotein [Middle East respiratory syndrome-r...	444	2e-131
ALJ54467.1	spike protein [Middle East respiratory syndrome-relate...	443	2e-131
ASU90439.1	spike glycoprotein [Middle East respiratory syndrome-r...	443	2e-131
ALK80291.1	spike glycoprotein [Middle East respiratory syndrome-r...	443	2e-131
AHE78097.1	S [Middle East respiratory syndrome-related coronaviru...	443	2e-131
AKI29255.1	S protein [Middle East respiratory syndrome-related co...	443	2e-131
AGV08584.1	S protein [Middle East respiratory syndrome-related co...	443	2e-131
QEJ82215.1	S protein [Middle East respiratory syndrome-related co...	443	2e-131
ALJ54512.1	spike protein [Middle East respiratory syndrome-relate...	443	2e-131
ALJ54461.1	spike protein [Middle East respiratory syndrome-relate...	443	2e-131
ASU89955.1	spike glycoprotein [Middle East respiratory syndrome-r...	443	2e-131
WP_0776979	61.1 hypothetical protein [Escherichia coli]	443	2e-131
QBF80598.1	S protein [Middle East respiratory syndrome-related co...	443	2e-131
ATG84888.1	S protein [Middle East respiratory syndrome-related co...	443	2e-131
ALA49363.1	spike protein [Middle East respiratory syndrome-relate...	443	2e-131
AID55097.1	spike protein [Middle East respiratory syndrome-relate...	443	2e-131
AXN73525.1	S protein [Middle East respiratory syndrome-related co...	443	2e-131
AKN11076.1	spike protein, partial [Middle East respiratory syndro...	443	2e-131
AJD81440.1	S protein [Middle East respiratory syndrome-related co...	443	2e-131
ANF29184.1	S protein [Middle East respiratory syndrome-related co...	443	2e-131
AHI48583.1	S protein [Middle East respiratory syndrome-related co...	443	2e-131
ALW82742.1	S protein [Middle East respiratory syndrome-related co...	443	2e-131
ATG84756.1	S protein [Middle East respiratory syndrome-related co...	443	2e-131
ASU90076.1	spike glycoprotein [Middle East respiratory syndrome-r...	443	2e-131
ATG84866.1	S protein [Middle East respiratory syndrome-related co...	443	2e-131
ASU90307.1	spike glycoprotein [Middle East respiratory syndrome-r...	443	2e-131
ALJ54455.1	spike protein [Middle East respiratory syndrome-relate...	443	2e-131
ALA49473.1	spike protein [Middle East respiratory syndrome-relate...	443	2e-131
ALJ54472.1	spike protein [Middle East respiratory syndrome-relate...	443	2e-131
ALJ54521.1	spike protein [Middle East respiratory syndrome-relate...	443	2e-131
ASU91208.1	spike glycoprotein [Middle East respiratory syndrome-r...	443	2e-131
ASU90362.1	spike glycoprotein [Middle East respiratory syndrome-r...	443	2e-131
AHI48550.1	S protein [Middle East respiratory syndrome-related co...	443	2e-131
QGW51938.1	spike glycoprotein [Middle East respiratory syndrome-r...	443	2e-131
AGN52936.1	spike glycoprotein [Middle East respiratory syndrome-r...	443	2e-131
QBF44113.1	spike protein [Middle East respiratory syndrome-relate...	443	2e-131
AHX71946.1	spike protein [Middle East respiratory syndrome-relate...	443	2e-131
QCQ28832.1	spike glycoprotein [Middle East respiratory syndrome-r...	443	2e-131
ALJ54488.1	spike protein [Middle East respiratory syndrome-relate...	443	2e-131
ANF29173.1	S protein [Middle East respiratory syndrome-related co...	443	2e-131
ANI69922.1	spike protein [Middle East respiratory syndrome-relate...	443	2e-131
QBF80565.1	S protein [Middle East respiratory syndrome-related co...	443	2e-131
ALJ54501.1	spike protein [Middle East respiratory syndrome-relate...	443	2e-131
AGN70929.1	S protein [Middle East respiratory syndrome-related co...	443	2e-131
ALJ54453.1	spike protein [Middle East respiratory syndrome-relate...	443	2e-131
ATG84910.1	S protein [Middle East respiratory syndrome-related co...	443	2e-131
ALA49352.1	spike protein [Middle East respiratory syndrome-relate...	443	2e-131
ASU90186.1	spike glycoprotein [Middle East respiratory syndrome-r...	443	2e-131
AGV08524.1	S protein [Middle East respiratory syndrome-related co...	443	2e-131
ASY99811.1	S protein [Middle East respiratory syndrome-related co...	443	2e-131
ALA49957.1	spike protein [Middle East respiratory syndrome-relate...	443	2e-131
QCQ28829.1	spike glycoprotein [Middle East respiratory syndrome-r...	443	2e-131
AVN89324.1	S protein [Middle East respiratory syndrome-related co...	443	2e-131
ASU90175.1	spike glycoprotein [Middle East respiratory syndrome-r...	443	2e-131
AGV08455.1	S protein [Middle East respiratory syndrome-related co...	443	3e-131
AKM76239.1	S protein [Middle East respiratory syndrome-related co...	443	3e-131
AHI48692.1	S protein [Middle East respiratory syndrome-related co...	443	3e-131
ATG84899.1	S protein [Middle East respiratory syndrome-related co...	443	3e-131
ATG84833.1	S protein [Middle East respiratory syndrome-related co...	443	3e-131
WP_1487244	38.1 hypothetical protein [Escherichia coli]	443	3e-131
ALB08246.1	S protein [Middle East respiratory syndrome-related co...	443	3e-131
WP_1627518	51.1 hypothetical protein [Escherichia coli]	443	3e-131
AKN24803.1	spike protein [Middle East respiratory syndrome-relate...	443	3e-131
WP_1627527	11.1 hypothetical protein [Escherichia coli]	443	3e-131
ALJ76286.1	spike protein [Middle East respiratory syndrome-relate...	443	3e-131
AID55096.1	spike protein [Middle East respiratory syndrome-relate...	443	3e-131
QGW51920.1	spike glycoprotein [Middle East respiratory syndrome-r...	443	3e-131
ASU90604.1	spike glycoprotein [Middle East respiratory syndrome-r...	443	3e-131
ALJ76278.1	spike protein [Middle East respiratory syndrome-relate...	443	3e-131
QCQ29075.1	spike protein [Middle East respiratory syndrome-relate...	443	3e-131
ALJ54471.1	spike protein [Middle East respiratory syndrome-relate...	443	3e-131
ALB08311.1	S protein [Middle East respiratory syndrome-related co...	443	3e-131
ASU90527.1	spike glycoprotein [Middle East respiratory syndrome-r...	443	3e-131
ANC28678.1	spike protein [Middle East respiratory syndrome-relate...	443	3e-131
QBF80608.1	spike protein [Middle East respiratory syndrome-relate...	443	3e-131
ALJ54456.1	spike protein [Middle East respiratory syndrome-relate...	443	3e-131
ALJ54451.1	spike protein [Middle East respiratory syndrome-relate...	443	3e-131
ATW75479.1	spike protein [Middle East respiratory syndrome-relate...	443	3e-131
QEU56412.1	spike protein [Middle East respiratory syndrome-relate...	443	3e-131
ANF29217.1	S protein [Middle East respiratory syndrome-related co...	443	3e-131
AKO69634.1	spike protein [Middle East respiratory syndrome-relate...	443	3e-131
ALJ54490.1	spike protein [Middle East respiratory syndrome-relate...	443	3e-131
AKL59401.1	spike protein [Middle East respiratory syndrome-relate...	443	3e-131
AKN11072.1	spike protein [Middle East respiratory syndrome-relate...	443	3e-131
EYE09289.1	coronavirus S2 glycofamily protein [Escherichia coli 1...	443	3e-131
ASU90340.1	spike glycoprotein [Middle East respiratory syndrome-r...	443	3e-131
ALD51904.1	S protein [Middle East respiratory syndrome-related co...	443	3e-131
AIY60578.1	S protein [Middle East respiratory syndrome-related co...	443	4e-131
AJG44080.1	S [Middle East respiratory syndrome-related coronaviru...	443	4e-131
ATG84723.1	S protein [Middle East respiratory syndrome-related co...	443	4e-131
ASU90329.1	spike glycoprotein [Middle East respiratory syndrome-r...	443	4e-131
AQZ41282.1	S protein [Middle East respiratory syndrome-related co...	443	4e-131
ALJ54446.1	spike protein [Middle East respiratory syndrome-relate...	443	4e-131
ASU90010.1	spike glycoprotein [Middle East respiratory syndrome-r...	443	4e-131
AYJ71470.1	spike glycoprotein [Middle East respiratory syndrome-r...	442	4e-131
AID55095.1	spike protein [Middle East respiratory syndrome-relate...	442	4e-131
ALK80251.1	spike glycoprotein [Middle East respiratory syndrome-r...	442	4e-131
ALK80311.1	spike glycoprotein [Middle East respiratory syndrome-r...	442	4e-131
AVN89376.1	S protein [Middle East respiratory syndrome-related co...	442	4e-131
ANC28634.1	spike protein [Middle East respiratory syndrome-relate...	442	4e-131
AJG44069.1	S [Middle East respiratory syndrome-related coronaviru...	442	4e-131
AKN11074.1	spike protein [Middle East respiratory syndrome-relate...	442	4e-131
AQZ41285.1	spike glycoprotein [Middle East respiratory syndrome-r...	442	4e-131
QDP16195.1	spike glycoprotein [Middle East respiratory syndrome-r...	442	4e-131
AMW90836.1	spike protein, partial [Middle East respiratory syndro...	432	4e-131
QBF80543.1	S protein [Middle East respiratory syndrome-related co...	442	4e-131
AVK87450.1	spike glycoprotein [Middle East respiratory syndrome-r...	442	4e-131
AID55090.1	spike protein [Middle East respiratory syndrome-relate...	442	5e-131
ALJ54500.1	spike protein [Middle East respiratory syndrome-relate...	442	5e-131
ALB08322.1	S protein [Middle East respiratory syndrome-related co...	442	5e-131
AHY22565.1	S protein [Middle East respiratory syndrome-related co...	442	5e-131
AHI48528.1	S protein [Middle East respiratory syndrome-related co...	442	5e-131
ALK80261.1	spike glycoprotein [Middle East respiratory syndrome-r...	442	5e-131
ASU90857.1	spike glycoprotein [Middle East respiratory syndrome-r...	442	5e-131
ALA49671.1	spike protein [Middle East respiratory syndrome-relate...	442	5e-131
AHZ90568.1	spike protein [Middle East respiratory syndrome-relate...	442	5e-131
QFQ59587.1	S [Middle East respiratory syndrome-related coronaviru...	442	5e-131
ASU90516.1	spike glycoprotein [Middle East respiratory syndrome-r...	442	5e-131
ASU90406.1	spike glycoprotein [Middle East respiratory syndrome-r...	442	5e-131
ASU90373.1	spike glycoprotein [Middle East respiratory syndrome-r...	442	6e-131
AIZ74433.1	S [Middle East respiratory syndrome-related coronaviru...	442	6e-131
ASU90230.1	spike glycoprotein [Middle East respiratory syndrome-r...	442	6e-131
ANI69835.1	spike protein [Middle East respiratory syndrome-relate...	442	6e-131
AHC74088.1	S [Middle East respiratory syndrome-related coronaviru...	442	6e-131
AXG21654.1	spike glycoprotein [Middle East respiratory syndrome-r...	442	7e-131
ATW75480.1	spike protein [Middle East respiratory syndrome-relate...	442	7e-131
ALA49660.1	spike protein [Middle East respiratory syndrome-relate...	442	7e-131
ASY99842.1	S protein [Middle East respiratory syndrome-related co...	442	7e-131
ALJ54458.1	spike protein [Middle East respiratory syndrome-relate...	442	7e-131
AHY22555.1	S protein [Middle East respiratory syndrome-related co...	442	7e-131
ALA49649.1	spike protein [Middle East respiratory syndrome-relate...	442	8e-131
ALJ54502.1	spike protein [Middle East respiratory syndrome-relate...	442	8e-131
ALJ54516.1	spike protein [Middle East respiratory syndrome-relate...	442	8e-131
AHI48737.1	S protein [Middle East respiratory syndrome-related co...	442	8e-131
ASU90747.1	spike glycoprotein [Middle East respiratory syndrome-r...	442	8e-131
ASU89966.1	spike glycoprotein [Middle East respiratory syndrome-r...	442	8e-131
ASU45807.1	spike glycoprotein [Middle East respiratory syndrome-r...	442	8e-131
QBF80521.1	S protein [Middle East respiratory syndrome-related co...	442	9e-131
AXN73370.1	S protein [Middle East respiratory syndrome-related co...	442	9e-131
ASU90791.1	spike glycoprotein [Middle East respiratory syndrome-r...	442	9e-131
AHI48616.1	S protein [Middle East respiratory syndrome-related co...	442	1e-130
AWU59321.1	spike glycoprotein [Middle East respiratory syndrome-r...	441	1e-130
AXN92260.1	S protein [Middle East respiratory syndrome-related co...	441	1e-130
WP_1627528	17.1 hypothetical protein [Escherichia coli]	441	1e-130
ATG84679.1	S protein [Middle East respiratory syndrome-related co...	441	1e-130
AVN89365.1	S protein [Middle East respiratory syndrome-related co...	441	1e-130
AKN24812.1	spike protein [Middle East respiratory syndrome-relate...	441	1e-130
AXN73437.1	S protein [Middle East respiratory syndrome-related co...	441	2e-130
AGV08438.1	S protein [Middle East respiratory syndrome-related co...	441	2e-130
EYD89444.1	coronavirus S2 glycofamily protein [Escherichia coli 1...	441	2e-130
